# Phenology and ecological role of Aerobic Anoxygenic Phototrophs in fresh waters

**DOI:** 10.1101/2023.11.17.567504

**Authors:** Cristian Villena-Alemany, Izabela Mujakić, Livia K. Fecskeová, Jason Woodhouse, Adrià Auladell, Jason Dean, Martina Hanusova, Magdalena Socha, Carlota R. Gazulla, Hans-Joachim Ruscheweyh, Shinichi Sunagawa, Vinicius Kavagutti, Adrian-Ştefan Andrei, Hans-Peter Grossart, Rohit Ghai, Michal Koblížek, Kasia Piwosz

## Abstract

Aerobic anoxygenic phototrophic (AAP) bacteria are heterotrophic bacteria that supply their metabolism with light energy harvested by bacteriochlorophyll-*a*-containing reaction centres. Despite their substantial contribution to bacterial biomass, microbial food webs and carbon cycle, their phenology in freshwater lakes remains unknown. Hence, we investigated seasonal variations of AAP abundance and community composition biweekly across three years in a temperate, meso-oligotrophic freshwater lake. AAP bacteria displayed a clear seasonal trend with a spring maximum following the bloom of phytoplankton and a secondary maximum in autumn. As the AAP bacteria represent a highly diverse assemblage of species, we followed their seasonal succession using the amplicon sequencing of the *puf*M marker gene. To enhance the accuracy of the taxonomic assignment, we developed new *puf*M primers that generate longer amplicons and compiled the currently largest database of *puf*M gene, comprising 3633 reference sequences spanning all phyla known to contain AAP species. With this novel resource we demonstrated recurrent and dynamic seasonal succession of the AAP community. The majority of the species appeared during specific phases of the seasonal cycle, with less than 2% of AAP species detected during the whole year. Our results document the indigenous freshwater nature of the AAP community, characterized by high resilience and heterogenic adaptations to varying conditions of the freshwater environment. By integrating this information with the indicator of primary production (Chlorophyll-*a*) and existing ecological models, we show that AAP bacteria play a pivotal role in the recycling of dissolved organic matter released during spring phytoplankton bloom, contributing significantly to the ecological dynamics of lakes.
