## Supplementary File S4 for "Phenology and ecological role of Aerobic Anoxygenic Phototrophs in fresh waters"

### Sheet: Sheet1
Supplementary File S4: Primer coverage comparison of the most commonly used pufM gene primer pairs and the newly designed one with 0, 1, 2 and 3 mismatches (MM). Numbers represent the percentage of sequences from the pufM gene database covered for different phyla and classes.
	MM	PRIMER PAIRS				Number of sequences
		pufM_longF + UniFRC	UniF + UniR (Yutin et al., 2005)	Beja F+R	UniF + pufM_WAW (Yutin et al., 2005)
All DB	0	15.6935	87.2733	16.8005	81.0586	3363
	1	43.2499	91.2578	44.3949	89.8008
	2	65.6781	97.9483	71.0378	94.4098
	3	80.5375	98.8701	85.0134	96.2236
Pseudomonadota	0	15.9894	90.3822	16.2739	85.1274	3140
	1	43.4754	94.2357	44.7134	92.5796
	2	65.5765	98.6306	72.1338	96.051
	3	80.8391	99.172	86.1465	97.5478
Alphaproteobacteria	0	20.5678	89.9876	16.6255	83.6836	1618
	1	54.4479	93.2633	51.6069	90.9765
	2	77.2871	98.4549	82.8183	95.0556
	3	87.8864	99.0729	94.4376	97.3424
Gammaproteobacteria	0	10.957	90.8016	15.9001	86.6623	1522
	1	31.4147	95.2694	37.385	94.2838
	2	52.7046	98.8173	60.7753	97.1091
	3	73.0929	99.2773	77.3325	97.7661
Gemmatimonadota	0	19.6754	81.3084	48.5981	42.9907	107
	1	60.9936	82.243	71.9626	74.7664
	2	82.6365	97.1963	92.5234	92.5234
	3	87.5553	97.1963	97.1963	96.2617
Chloroflexota	0	4	2.97	0	0	102
	1	20	14.85	0	25.74
	2	51.4851	80.19	10.89	51.48
	3	63.3663	93.06	35.64	58.41
Myxococcota	0	0	87.5	12.5	87.5	8
	1	25	87.5	75	87.5
	2	62.5	87.5	87.5	87.5
	3	75	87.5	87.5	87.5
Eremiobacterota	0	0	0	0	0	6
	1	0	0	0	0
	2	0	83.3	16.7	16.7
	3	16.7	100	66.8	66.8
