## Supplementary File S5 for "Phenology and ecological role of Aerobic Anoxygenic Phototrophs in fresh waters"

### Sheet: samdf324
Supplementary File S5. Sample identification number (Sample name) and all the environmental and biological variables measured.
Sample name	Date	Depth(m)	Temperature(ºC)	ODO(mg/L)	pH	DOC(mg/L)	SRP(microg/L)	NH4(µg/L)	NO3(mg/L)	DN(mg/L)	AAP per ml	DAPI per ml	%AAP	Cyano per ml	Chla(µg/l)
19_1	2017-03-21	0.5	6.043	10.126	8.235	NA	NA	NA	NA	NA	198268	2072958	9.56451	38791.6	5.21767
19_2	2017-03-21	2	6.129	10.156	8.244	NA	NA	NA	NA	NA	146681	2.63374e+06	5.56931	17779.5	6.883
19_3	2017-03-21	5	5.911	10.118	8.249	NA	NA	NA	NA	NA	235236	2942178	7.99532	21882.5	6.99466
19_4	2017-03-21	8	5.79	10.086	8.255	NA	NA	NA	NA	NA	181028	2.16587e+06	8.35821	17240.7	6.37806
20_1	2017-04-04	0.5	9.124	9.649	8.248	NA	NA	NA	NA	NA	317660	2228364	14.2553	28447.2	9.71621
20_2	2017-04-04	2	9.024	9.968	8.242	NA	NA	NA	NA	NA	342420	2842086	12.0482	15804	10.2745
20_3	2017-04-04	5	7.19	10.072	8.241	NA	NA	NA	NA	NA	225207	2153295	10.4587	23706	6.99666
20_4	2017-04-04	8	6.778	9.873	8.255	NA	NA	NA	NA	NA	253654	2.16199e+06	11.7325	42670.8	5.67729
21_1	2017-04-20	0.5	8.262	8.497	8.278	NA	NA	NA	NA	NA	213354	1.67297e+06	12.753	30479.1	9.52621
21_2	2017-04-20	2	8.148	8.507	8.297	NA	NA	NA	NA	NA	102726	1198470	8.57143	50046	8.95372
21_3	2017-04-20	5	7.897	7.799	8.277	NA	NA	NA	NA	NA	199808	1.32415e+06	15.0895	115143	8.83333
21_4	2017-04-20	8	7.829	8.066	8.304	NA	NA	NA	NA	NA	301066	4.66297e+06	6.45653	388778	10.4745
22_1	2017-05-03	0.5	10.619	9.562	8.668	NA	NA	NA	NA	NA	145199	1481625	9.8	65191.5	6.66309
22_2	2017-05-03	2	9.798	9.316	8.664	NA	NA	NA	NA	NA	308178	2497032	12.3418	36876	8.13263
22_3	2017-05-03	5	9.808	9.434	8.703	NA	NA	NA	NA	NA	293954	2.64085e+06	11.1311	28447.2	9.45786
22_4	2017-05-03	8	9.5	9.647	8.755	NA	NA	NA	NA	NA	248913	3.72303e+06	6.76319	227578	7.62178
24_1	2017-06-01	0.5	20.034	8.085	7.204	NA	NA	NA	NA	NA	42670.8	2.94429e+06	1.44928	71118	2.37254
24_2	2017-06-01	2	18.427	7.794	7.247	NA	NA	NA	NA	NA	111418	2.27341e+06	4.90094	68747.4	2.60328
24_3	2017-06-01	5	13.925	7.798	7.322	NA	NA	NA	NA	NA	137495	2.60529e+06	5.27753	92453.4	3.28216
24_4	2017-06-01	8	10.857	8.292	7.45	NA	NA	NA	NA	NA	196760	2.78308e+06	7.06985	66376.8	15.3797
25_1	2017-06-14	0.5	20.738	7.656	7.456	NA	NA	NA	NA	NA	99565.2	2.1288e+06	4.67706	75859.2	2.05179
25_2	2017-06-14	2	20.36	6.806	7.445	NA	NA	NA	NA	NA	156460	2.59818e+06	6.0219	71118	2.06672
25_3	2017-06-14	5	16.827	6.392	7.5	NA	NA	NA	NA	NA	87712.2	2.14302e+06	4.09292	64006.2	3.13998
25_4	2017-06-14	8	11.32	6.294	7.607	NA	NA	NA	NA	NA	45041.4	1.97471e+06	2.28091	94824	7.9759
26_1	2017-06-28	0.5	23.157	7.467	7.913	NA	NA	NA	NA	NA	146977	3947049	3.72372	592650	2.16648
26_2	2017-06-28	2	22.738	6.53	7.794	NA	NA	NA	NA	NA	56894.4	2.47965e+06	2.29446	291584	2.47521
26_3	2017-06-28	5	18.225	5.942	7.872	NA	NA	NA	NA	NA	149348	3.34966e+06	4.4586	144607	4.04526
26_4	2017-06-28	8	11.56	5.741	7.954	NA	NA	NA	NA	NA	220466	3.57724e+06	6.16302	125642	12.5924
27_1	2017-07-13	0.5	22.677	7.112	7.401	NA	NA	NA	NA	NA	234689	4.55866e+06	5.14821	241801	2.2942
27_2	2017-07-13	2	22.459	6.077	7.232	NA	NA	NA	NA	NA	260766	4.46621e+06	5.83864	265507	3.0418
27_3	2017-07-13	5	18.552	4.453	7.269	NA	NA	NA	NA	NA	284472	3.99683e+06	7.11744	293954	5.10168
27_4	2017-07-13	8	10.796	1.945	7.227	NA	NA	NA	NA	NA	199130	5.04227e+06	3.94922	474120	13.7552
28_1	2017-07-26	0.5	21.858	7.509	7.571	NA	NA	NA	NA	NA	30817.8	2.1122e+06	1.45903	293954	7.11687
28_2	2017-07-26	2	21.79	6.908	7.456	NA	NA	NA	NA	NA	66376.8	2.68826e+06	2.46914	293954	5.25673
28_3	2017-07-26	5	21.155	5.516	7.408	NA	NA	NA	NA	NA	139865	2.60529e+06	5.36852	139865	7.62277
28_4	2017-07-26	8	14.256	6.4	7.537	NA	NA	NA	NA	NA	135124	2.98933e+06	4.52022	128012	18.5246
29_1	2017-08-09	0.5	23.581	6.701	7.408	NA	NA	NA	NA	NA	144607	2.4915e+06	5.804	130383	2.7629
29_2	2017-08-09	2	23.516	6.29	7.437	NA	NA	NA	NA	NA	203872	2.48676e+06	8.19828	90082.8	3.08131
29_3	2017-08-09	5	21.285	4.358	7.363	NA	NA	NA	NA	NA	94824	3.09126e+06	3.06748	66376.8	4.25867
29_4	2017-08-09	8	13.732	3.925	7.45	NA	NA	NA	NA	NA	120901	2.64559e+06	4.56989	85341.6	5.8822
30_1	2017-08-31	0.5	23.581	6.701	7.408	NA	NA	NA	NA	NA	139865	2.19518e+06	6.37149	113789	1.65442
30_2	2017-08-31	2	23.516	6.29	7.437	NA	NA	NA	NA	NA	109048	1.96049e+06	5.56227	101936	1.74912
30_3	2017-08-31	5	21.285	4.358	7.363	NA	NA	NA	NA	NA	103714	2026863	5.11696	65191.5	2.01295
30_4	2017-08-31	8	13.732	3.925	7.45	NA	NA	NA	NA	NA	33865.7	1493478	2.26757	47412	6.28138
31_1	2017-09-14	0.5	18.262	6.957	7.736	NA	NA	NA	NA	NA	106677	2.22125e+06	4.80256	54523.8	5.48168
31_2	2017-09-14	2	18.093	6.137	7.398	NA	NA	NA	NA	NA	199130	3.07941e+06	6.46651	37929.6	4.19134
31_3	2017-09-14	5	18.059	5.163	7.493	NA	NA	NA	NA	NA	135124	2.10746e+06	6.4117	42670.8	3.46426
31_4	2017-09-14	8	15.076	4.488	7.534	NA	NA	NA	NA	NA	116159	2.04346e+06	5.68445	37929.6	9.04458
32_1	2017-09-26	0.5	15.578	6.793	7.081	NA	NA	NA	NA	NA	106677	2370600	4.5	37929.6	5.94477
32_2	2017-09-26	2	15.543	6.273	7.082	NA	NA	NA	NA	NA	146977	2.51758e+06	5.83804	42670.8	5.06841
32_3	2017-09-26	5	15.493	5.577	7.09	NA	NA	NA	NA	NA	78229.8	1.86329e+06	4.19847	30817.8	4.76354
32_4	2017-09-26	8	15.159	4.391	7.1	NA	NA	NA	NA	NA	82971	1.8301e+06	4.53368	11853	3.98916
33_1	2017-10-12	0.5	13.759	7.776	7.618	NA	NA	NA	NA	NA	231792	3187140	7.27273	52680	8.30108
33_2	2017-10-12	2	13.761	7.753	7.611	NA	NA	NA	NA	NA	229948	2.87554e+06	7.9967	52153.2	10.444
33_3	2017-10-12	5	13.762	7.71	7.602	NA	NA	NA	NA	NA	234689	2.78308e+06	8.43271	85341.6	8.37965
33_4	2017-10-12	8	13.763	7.71	7.61	NA	NA	NA	NA	NA	183722	2287629	8.03109	50375.3	9.7051
34_1	2017-10-26	0.5	13.103	7.935	7.405	NA	NA	NA	NA	NA	149348	1896480	7.875	42670.8	8.01999
34_2	2017-10-26	2	13.135	8.004	7.482	NA	NA	NA	NA	NA	289213	3.05096e+06	9.47941	42670.8	10.6932
34_3	2017-10-26	5	13.13	7.962	7.493	NA	NA	NA	NA	NA	229948	3188457	7.2119	54523.8	9.05954
34_4	2017-10-26	8	13.121	7.939	7.493	NA	NA	NA	NA	NA	180166	1.83959e+06	9.79381	30817.8	9.64712
35_1	2017-11-09	0.5	9.868	8.076	7.807	NA	NA	NA	NA	NA	80600.4	1.56934e+06	5.13595	23706	18.2743
35_2	2017-11-09	2	9.857	8.503	7.829	NA	NA	NA	NA	NA	123271	1.59778e+06	7.71513	9482.4	15.2715
35_3	2017-11-09	5	9.864	8.457	7.832	NA	NA	NA	NA	NA	47412	1.47688e+06	3.21027	40300.2	19.663
35_4	2017-11-09	8	9.861	8.619	7.909	NA	NA	NA	NA	NA	125642	1493478	8.4127	7111.8	18.6938
36_1	2017-11-23	0.5	7.164	9.321	7.886	NA	NA	NA	NA	NA	73488.6	1.62149e+06	4.53216	18964.8	13.8463
36_2	2017-11-23	2	7.156	9.294	7.875	NA	NA	NA	NA	NA	106677	2.60529e+06	4.09463	59265	13.8463
36_3	2017-11-23	5	7.155	9.289	7.878	NA	NA	NA	NA	NA	146977	2.05531e+06	7.1511	9482.4	16.766
36_4	2017-11-23	8	7.148	9.269	7.878	NA	NA	NA	NA	NA	128012	2015010	6.35294	28447.2	17.4049
37_1	2017-12-07	0.5	4.667	9.73	7.889	NA	NA	NA	NA	NA	66376.8	1.47214e+06	4.50886	4741.2	11.3368
37_2	2017-12-07	2	4.682	9.688	7.874	NA	NA	NA	NA	NA	109048	2.15962e+06	5.0494	4741.2	12.2186
37_3	2017-12-07	5	4.674	9.694	7.876	NA	NA	NA	NA	NA	142236	1.85144e+06	7.68246	16594.2	13.6461
37_4	2017-12-07	8	4.676	9.686	7.878	NA	NA	NA	NA	NA	82971	2.33978e+06	3.5461	16594.2	14.9236
1_1	2018-03-23	0.5	3.92	11.12	8.042	3.91	4	20.86	0	0.3	101289	1754244	5.77396	45256.9	16.3982
1_2	2018-03-23	2	3.918	11.125	8.04	3.91	4	20.86	0	0.3	76386	1317000	5.8	102726	15.5369
1_3	2018-03-23	5	3.91	11.119	8.043	3.91	4	20.86	0	0.3	68154.8	1.59719e+06	4.26716	17779.5	12.7999
1_4	2018-03-23	8	3.92	11.088	8.038	3.91	4	20.86	0	0.3	68154.8	1.59719e+06	4.26716	17779.5	12.044
2_1	2018-04-11	0.5	9.771	10.637	7.987	4.3	3.4	7.75	0	0.3	220466	2939544	7.5	80600.4	10.6919
2_2	2018-04-11	2	9.128	10.646	7.982	4.3	3.4	7.75	0	0.3	170683	2.40912e+06	7.08487	66376.8	9.60004
2_3	2018-04-11	5	8.401	10.713	8.045	5.88	1.4	7.75	0	0.3	97194.6	1.78743e+06	5.43767	54523.8	10.8556
2_4	2018-04-11	8	7.46	10.654	8.042	4.41	1.2	2.51	0	0.24	130383	2.28526e+06	5.70539	45041.4	12.0707
3_1	2018-04-25	0.5	16.762	9.274	7.932	3.73	2.7	18.48	0	0.28	421967	2.16199e+06	19.5175	135124	6.14271
3_2	2018-04-25	2	15.529	9.409	7.987	3.57	3.6	26.94	0.001	0.29	538126	2.92295e+06	18.4104	118530	6.7447
3_3	2018-04-25	5	9.975	9.213	8.089	3.39	3.2	33.02	0.003	0.24	456879	3.12682e+06	14.6116	163787	7.30471
3_4	2018-04-25	8	9.361	10.083	8.177	3.42	7.1	34.55	0.031	0.27	379296	2.87435e+06	13.1959	126432	13.1593
4_1	2018-05-09	0.5	18.18	8.516	7.942	3.55	1.8	13.4	0.005	0.35	376925	2.36586e+06	15.9319	71118	7.51631
4_2	2018-05-09	2	17.707	8.45	7.936	3.57	5.6	17.37	0.003	0.29	234689	1.69261e+06	13.8655	23706	7.51631
4_3	2018-05-09	5	11.585	8.041	8.021	3.34	3.6	12.71	0	0.3	393520	3615165	10.8852	104306	7.51631
4_4	2018-05-09	8	9.615	8.3	8.076	3.31	6.7	15.99	0	0.23	289213	2761749	10.4721	47412	7.51631
5_1	2018-05-23	0.5	19.433	7.99	7.83	3.8	4	18.85	0	0.26	291245	1.94051e+06	15.0087	541851	3.52651
5_2	2018-05-23	2	19.045	7.544	7.86	3.76	4.7	18.85	0.029	0.27	559462	2718288	20.5814	189648	3.60794
5_3	2018-05-23	5	13.024	7.318	7.983	3.57	6.4	52.05	0.012	0.31	443302	3899637	11.3678	403002	5.79939
5_4	2018-05-23	8	9.456	5.946	8.029	3.49	4.1	16.52	0.033	0.35	274990	3389958	8.11189	298696	11.5208
6_1	2018-06-06	0.5	22.247	7.071	7.785	4.55	2.6	6.69	0.029	0.29	412484	2.57684e+06	16.0074	73488.6	1.86538
6_2	2018-06-06	2	22.134	6.963	7.826	4.55	2.6	6.69	0.029	0.29	338996	2.79257e+06	12.1392	61635.6	3.10692
6_3	2018-06-06	5	16.086	5.705	7.915	4.11	7	20.01	0.045	0.26	305807	3484782	8.77551	118530	9.25617
6_4	2018-06-06	8	10.4	5.478	8.053	3.73	4.6	20.8	0.034	0.25	237060	3.11971e+06	7.59878	130383	12.3416
7_1	2018-06-18	0.5	21.689	7.407	7.971	4.25	3.1	22.65	0.006	0.45	547609	6.36269e+06	8.60656	357961	2.89061
7_2	2018-06-18	2	21.266	6.105	7.789	4.25	3.1	22.65	0.006	0.45	301066	2.49861e+06	12.0493	61635.6	2.39703
7_3	2018-06-18	5	18.152	5.735	7.892	3.67	5.6	25.24	0.011	0.37	367443	3.39944e+06	10.8089	170683	3.81892
7_4	2018-06-18	8	10.867	6.991	8.12	3.63	7.4	27.62	0.012	0.41	256025	3.41129e+06	7.50521	367443	12.7253
8_1	2018-07-02	0.5	19.269	7.205	7.726	3.9	4.6	38.94	0.025	0.27	222836	3.45633e+06	6.44719	113789	3.52018
8_2	2018-07-02	2	19.396	7.699	7.771	3.73	4.2	30.355	0.022	0.27	240447	4.53123e+06	5.30643	189648	3.35286
8_3	2018-07-02	5	18.656	6.751	7.773	3.55	3.8	21.77	0.018	0.27	311565	5.38804e+06	5.78253	145623	4.34898
8_4	2018-07-02	8	11.481	4.897	7.925	3.6	4.7	26.71	0.014	0.34	323982	5336484	6.07108	194916	8.62818
9_1	2018-07-18	0.5	21.36	7.426	7.754	3.99	2.9	31.39	0.027	0.34	64006.2	3998412	1.60079	9482.4	1.94379
9_2	2018-07-18	2	21.138	6.542	7.817	4.01	2.65	31.415	0.031	0.33	28447.2	3332010	0.853755	4741.2	2.15868
9_3	2018-07-18	5	20.961	7.077	7.915	4.03	2.4	31.44	0.034	0.32	33188.4	1.56934e+06	2.1148	4741.2	3.93378
9_4	2018-07-18	8	12.158	4.166	7.981	3.72	3.9	51.19	0.018	0.35	18964.8	2583954	0.733945	61635.6	2.40472
10_1	2018-08-01	0.5	23.91	7.329	8.046	4.8	1.5	29.31	0.019	0.3	132754	2.37534e+06	5.58882	18964.8	1.43359
10_2	2018-08-01	2	23.788	6.905	8.004	4.8	1.5	29.31	0.019	0.3	101936	2346894	4.34343	149348	1.43749
10_3	2018-08-01	5	21.998	5.296	8.035	3.92	5	45.03	0.004	0.4	66376.8	1.88937e+06	3.51317	68747.4	2.30133
10_4	2018-08-01	8	13.945	4.726	8.176	5.52	5	27.93	0.003	0.36	163571	4.03476e+06	4.05405	146977	7.81043
11_1	2018-08-15	0.5	24.244	6.888	7.669	5.12	3.9	56.45	0.007	0.82	199130	3.17186e+06	6.27803	85341.6	3.53928
11_2	2018-08-15	2	24.142	6.295	7.631	4.53	2.65	41.53	0.004	0.605	232319	3.58672e+06	6.4772	61635.6	3.27237
11_3	2018-08-15	5	23.656	5.863	7.675	3.94	1.4	26.61	0.001	0.39	265507	2.60055e+06	10.2097	85341.6	3.83295
11_4	2018-08-15	8	13.799	3.059	7.814	3.69	5.3	37.49	0.01	0.31	144607	2578686	5.60776	80600.4	4.22308
12_1	2018-08-29	0.5	21.479	6.993	7.777	4.07	4.2	24.32	0.017	0.27	242118	3.23255e+06	7.49	156906	3.35421
12_2	2018-08-29	2	22.232	6.385	7.719	4.2	2.9	50.74	0.018	0.275	234689	3330693	7.04626	146977	3.20799
12_3	2018-08-29	5	22.091	5.532	7.543	4.32	1.6	77.16	0.019	0.28	175424	3.05215e+06	5.61715	84156.3	3.30046
12_4	2018-08-29	8	14.868	2.391	7.908	3.87	1.2	24.54	0.007	0.25	116159	2773602	4.18803	21335.4	4.0468
13_1	2018-09-12	0.5	20.464	6.534	7.388	3.97	4.9	12.85	0.026	0.28	282101	3.467e+06	8.13675	111418	2.20695
13_2	2018-09-12	2	20.296	6.111	7.416	3.95	5.25	11.895	0.016	0.29	201501	2500983	8.05687	78229.8	2.74879
13_3	2018-09-12	5	20.029	4.652	7.311	3.92	5.6	10.94	0.005	0.3	170683	2726190	6.26087	85341.6	2.96436
13_4	2018-09-12	8	15.775	3.097	7.395	3.79	7.4	17.15	0.02	0.34	206242	2.53891e+06	8.12325	18964.8	3.95581
14_1	2018-09-24	0.5	17.72	5.455	7.189	3.9	5.4	17.42	0.012	0.3	168313	2299482	7.31959	92453.4	2.96631
14_2	2018-09-24	2	19.329	5.786	7.243	4.03	3.3	27.72	0.032	0.34	156460	4148550	3.77143	97194.6	3.80529
14_3	2018-09-24	5	19.325	5.534	7.283	4.03	3.3	27.72	0.032	0.34	312919	3.8463e+06	8.13559	232319	2.88213
14_4	2018-09-24	8	17.466	4.193	7.408	4.21	4.5	54.75	0.009	0.34	232319	3923343	5.92145	125642	4.6877
15_1	2018-10-10	0.5	14.98	6.973	7.304	4.7	7.2	46.63	0.027	0.39	293954	4.09166e+06	7.18424	78229.8	16.3028
15_2	2018-10-10	2	14.912	6.762	NA	NA	NA	NA	NA	NA	NA	NA	NA	NA	NA
15_3	2018-10-10	5	14.844	6.551	7.375	6.27	9.6	66.6	0.031	1.08	173054	2.43461e+06	7.10808	170683	9.51638
15_4	2018-10-10	8	14.801	6.259	7.377	4.62	5.3	32.4	0.012	0.39	123271	3.10312e+06	3.9725	28447.2	9.14581
16_1	2018-10-26	0.5	12.688	8.006	7.75	4.08	5.7	25.96	0.054	0.76	260766	3.72421e+06	7.00191	26076.6	11.7861
16_2	2018-10-26	2	12.684	8.132	7.758	4.04	7.05	33.865	0.031	0.645	135124	3081780	4.38462	21335.4	10.9095
16_3	2018-10-26	5	12.652	7.849	7.772	3.99	8.4	41.77	0.008	0.53	120901	3.06756e+06	3.94127	16594.2	10.903
16_4	2018-10-26	8	12.639	7.836	7.767	4.17	7.2	29.66	0.039	0.52	120901	2856573	4.23237	11853	11.684
17_1	2018-11-07	0.5	11.371	8.339	7.656	4.14	3.1	28.11	0.008	0.63	132754	3.48241e+06	3.81212	4741.2	6.03984
17_2	2018-11-07	2	11.36	8.083	7.625	4.09	5.55	35.535	0.009	0.56	97194.6	3034368	3.20312	21335.4	3.55829
17_3	2018-11-07	5	11.361	8.442	7.701	4.03	8	42.96	0.01	0.49	94824	2.50335e+06	3.78788	4741.2	4.3678
17_4	2018-11-07	8	11.347	7.951	7.665	4.02	5.9	40.57	0	0.53	78229.8	2623464	2.98193	4741.2	5.11692
18_1	2018-12-06	0.5	5.114	8.963	7.511	3.97	3.8	24.9	0	0.33	80600.4	1696296	4.75155	4741.2	5.65631
18_2	2018-12-06	2	4.863	8.952	7.518	3.99	3.65	23.85	0.009	0.33	101936	2.92532e+06	3.4846	9482.4	5.034
18_3	2018-12-06	5	4.861	9.55	7.63	4.01	3.5	22.8	0.017	0.33	80600.4	3.13156e+06	2.57381	4741.2	5.21865
18_4	2018-12-06	8	4.878	8.806	7.515	3.93	5.7	30.38	0.011	0.33	78229.8	3698136	2.11538	4741.2	5.02905
38_1	2019-03-06	0.5	4.545	11.108	8.371	3.83	1.8	32.19	0.036	0.27	80600.4	1.77558e+06	4.53939	14223.6	5.13034
38_2	2019-03-06	2	4.514	11.253	8.383	3.8	1.5	24.01	0.048	0.24	142236	1766097	8.05369	61635.6	4.79276
38_3	2019-03-06	5	4.473	11.134	8.366	3.62	2.1	28.71	0.064	0.24	99565.2	1.79691e+06	5.5409	149348	2.24996
38_4	2019-03-06	8	4.47	11.197	8.365	3.54	2	21.87	0.075	0.26	97194.6	2.23311e+06	4.35244	16594.2	2.52539
39_1	2019-04-10	0.5	10.471	10.259	8.284	3.81	7.6	40.21	0.016	0.38	279731	3.83563e+06	7.29295	37929.6	8.53688
39_2	2019-04-10	2	9.231	10.22	8.321	NA	NA	NA	NA	NA	436190	3.40418e+06	12.8134	59265	7.01557
39_3	2019-04-10	5	8.375	10.052	8.345	3.76	11.1	70.11	0.015	0.68	346108	3.12682e+06	11.069	73488.6	13.0351
39_4	2019-04-10	8	7.896	9.805	8.366	5.92	15.3	88.37	0.034	1.09	357961	4.14381e+06	8.63844	9482.4	6.71799
40_1	2019-05-12	0.5	11.773	8.311	8.315	3.76	7.7	11.19	0.02	0.27	338996	2.45594e+06	13.8031	289213	4.43808
40_2	2019-05-12	2	11.689	7.902	8.267	3.745	7.8	21.69	0.035	0.39	419596	2.693e+06	15.581	334255	5.5311
40_3	2019-05-12	5	11.051	7.731	8.318	3.73	7.9	32.19	0.049	0.51	237060	2.28526e+06	10.3734	218095	9.05889
40_4	2019-05-12	8	10.615	7.552	8.312	3.16	6.8	43.75	0.107	0.41	336625	2.3303e+06	14.4456	82971	4.63012
41_1	2019-05-29	0.5	14.634	8.57	8.277	3.79	6.8	27.8	0.02	0.6	227578	1.41288e+06	16.1074	14223.6	4.36315
41_2	2019-05-29	2	14.425	8.435	8.293	3.79	6.8	27.8	0.02	0.6	303437	2560248	11.8519	78229.8	7.23396
41_3	2019-05-29	5	13.54	7.693	8.309	3.3	8.1	16.07	0.017	0.26	495455	3.2975e+06	15.0252	80600.4	10.3429
41_4	2019-05-29	8	10.749	4.559	8.359	2.99	6.2	11.42	0.05	0.23	334255	3.28091e+06	10.1879	66376.8	8.45589
42_1	2019-06-12	0.5	23.047	7.247	8.18	4.12	3.1	25.46	0.003	0.27	523903	3.57249e+06	14.6649	182536	2.54866
42_2	2019-06-12	2	22.263	6.611	8.232	4.12	3.1	25.46	0.003	0.27	488344	3.49189e+06	13.9851	229948	2.59893
42_3	2019-06-12	5	14.49	6.145	8.478	4.11	1.9	24.86	0.01	0.26	291584	2.17621e+06	13.3987	182536	4.02997
42_4	2019-06-12	8	12.463	6.235	8.649	3.92	1.7	32.34	0.018	0.25	189648	2.09561e+06	9.04977	85341.6	7.38172
44_1	2019-07-10	0.5	21.868	6.674	7.426	4.47	1.6	5.68	0.036	0.27	184907	3.34018e+06	5.53584	92453.4	2.31301
44_2	2019-07-10	2	22.044	6.597	7.506	4.47	1.6	5.68	0.036	0.27	142236	2.1525e+06	6.60793	61635.6	2.91815
44_3	2019-07-10	5	19.502	5.662	7.532	4.3	1.4	7.94	0.042	0.29	225207	2.95377e+06	7.6244	135124	2.34738
44_4	2019-07-10	8	14.568	7.178	7.77	4.11	2.7	14.77	0.053	0.29	135124	2761749	4.8927	42670.8	5.78873
45_1	2019-07-24	0.5	23.003	6.933	8.047	4.27	1.2	26.88	0.021	0.27	177795	2.62425e+06	6.77507	99565.2	1.03464
45_2	2019-07-24	2	22.48	6.105	7.957	4.27	1.2	26.88	0.021	0.27	248913	3923343	6.34441	203872	0.785734
45_3	2019-07-24	5	20.295	4.24	8.126	4.17	1.8	9.41	0.06	0.26	192019	2.32082e+06	8.27375	182536	1.55044
45_4	2019-07-24	8	13.268	4.271	8.4	3.98	1.7	36.26	0.009	0.25	42670.8	2.86131e+06	1.4913	18964.8	2.1653
46_1	2019-08-07	0.5	23.321	5.495	7.93	4.33	1.5	26.87	0.012	0.29	120901	2.1288e+06	5.67929	61635.6	1.26364
46_2	2019-08-07	2	23.51	6.93	7.778	4.22	1.55	24.28	0.01	0.28	109048	1552743	7.0229	30817.8	1.09358
46_3	2019-08-07	5	22.076	5.747	7.915	4.1	1.6	21.69	0.016	0.26	130383	2.80205e+06	4.65313	28447.2	1.88734
46_4	2019-08-07	8	13.77	3.473	8.137	3.81	1.6	24.54	0.036	0.28	132754	2.80205e+06	4.73773	26076.6	1.71948
47_1	2019-08-22	0.5	21.74	6.499	7.637	3.83	1.7	10.4	0.041	0.24	286843	3.21927e+06	8.91016	265507	1.961
47_2	2019-08-22	2	21.649	6.012	7.532	4.12	2.7	8.74	0.03	0.27	156460	2.2497e+06	6.95469	90082.8	2.71767
47_3	2019-08-22	5	20.63	4.343	7.68	5.25	2.6	23.05	0.023	0.27	118530	1.8467e+06	6.41849	94824	2.54853
47_4	2019-08-22	8	14.198	3.412	7.606	3.63	1.2	45.85	0	0.25	80600.4	1540890	5.23077	16594.2	6.93469
52_1	2019-11-05	0.5	11.47	8.059	8.089	3.95	0.8	35.75	0.004	0.26	109048	1.82773e+06	5.96628	23706	3.02919
52_2	2019-11-05	2	11.422	7.946	8.121	5.715	0.9	41.59	0.002	0.26	113789	1.79217e+06	6.34921	11853	3.77001
52_3	2019-11-05	5	11.412	7.939	8.125	7.48	1	47.43	0	0.26	113789	2026863	5.61404	7111.8	3.06054
52_4	2019-11-05	8	11.404	7.928	8.117	3.79	1	50.5	0.007	0.28	120901	1.96286e+06	6.15942	7111.8	3.12734
53_1	2019-11-27	0.5	8.122	8.59	8.22	3.69	1.5	53.27	0.025	0.32	85341.6	2128272	4.0099	16594.2	1.87596
53_2	2019-11-27	2	8.12	8.704	8.242	3.71	1.6	61.055	0.033	0.325	28447.2	2.5887e+06	1.0989	4741.2	1.66491
53_3	2019-11-27	5	8.121	8.594	8.253	3.73	1.7	68.84	0.041	0.33	23706	1967598	1.20482	16594.2	1.18455
53_4	2019-11-27	8	8.119	8.217	8.257	3.73	2.1	67.86	0.038	0.29	49782.6	1813509	2.7451	7111.8	1.30257
54_1	2019-12-11	0.5	5.201	9.386	7.882	3.98	1.1	60.96	0.04	0.34	128012	3.00118e+06	4.2654	14223.6	1.90505
54_2	2019-12-11	2	5.194	9.231	7.847	3.85	1	67.045	0.04	0.33	109048	2.23073e+06	4.88842	11853	2.34496
54_3	2019-12-11	5	5.192	9.228	7.826	3.72	0.9	73.13	0.04	0.32	47412	2.06005e+06	2.3015	16594.2	2.59479
54_4	2019-12-11	8	5.181	9.306	7.877	3.84	1.8	72.52	0.059	0.32	85341.6	1564596	5.45455	7111.8	3.57305
