## Supplementary File S6 for "Phenology and ecological role of Aerobic Anoxygenic Phototrophs in fresh waters"

### Sheet: Sheet1
Supplementary File S6: Draftsman plot correlation of the environmental and biological variables, samples removed due to lack of environmental variables, marginal and sequential test for DistLM for 3 years and 2 years (includes also nutrients).
ALL 3 YEARS (nutrients not included in this analysis)				Resemblance measure used was Euclidian distance			* Since some samples did not have all data of environmental variables, they were excluded. Samples are 22_4; 23_1,23_2,23_3,23_4; 43_1, 43_2, 43_3, 43_4; 48_1,48_2,48_3,48_4; 49_1,49_2,49_3,49_4; 50_1,50_2,50_3,50_4; 51_1,51_2,51_3,51_4.
Draftsmann plot - correlation
	Temperature	ODO (mg/l)	AAP per ml	DAPI per ml	%AAP	Cyano per ml	AAP/Cyano	Chla (ug/l)
Temperature
ODO (mg/l)	-0.618578
AAP per ml	0.158913	0.0340163
DAPI per ml	0.275692	-0.263954	0.486958
%AAP	0.0314736	0.180366	0.839407	-0.0121344
Cyano per ml	0.336709	-0.249982	0.400627	0.462426	0.205499
AAP/Cyano	-0.400855	0.356091	-0.0388013	-0.0906437	0.0250061	-0.474024
Chla (ug/l)	-0.543628	0.339332	0.0214903	-0.103685	0.0788551	-0.0985158	0.137457
DistLM 3 years
MARGINAL TESTS
Variable	SS(trace)	Pseudo-F	P	Prop.
Temperature(°C)	93693	27.411	0.0001	0.12725
AAPper ml	27791	7.3744	0.0001	0.037745
DAPIper ml	17285	4.5195	0.0001	0.023475
Cyano.per.ml	29186	7.7597	0.0001	0.039639
AAP/Cyano	27866	7.3951	0.0001	0.037847
Chla(ug/l)	44491	12.091	0.0001	0.060426
SEQUENTIAL TESTS
Variable	AICc	SS(trace)	Pseudo-F	P	Prop.	Cumul.	res.df
Temperature(°C)	1548	93693	27.411	0.0001	0.12725	0.12725	188
AAPper ml	1540.6	31432	9.6175	0.0001	0.04269	0.16994	187
Chla(ug/l)	1536.1	20837	6.5653	0.0001	0.0283	0.19824	186
Cyano.per.ml	1534.1	12504	4.0035	0.0001	0.016983	0.21522	185
DAPIper ml	1532.4	11705	3.8043	0.0001	0.015897	0.23112	184
2 YEARS (nutrients included in this analysis)					Resemblance measure used was Euclidian distance				* Since some samples did not have all data of nutrients, they were excluded. Samples are 19_1, 19_2, 19_3, 19_4; 20_1 until 29_4; 30_1 until 37_4; 39_2, 43_1, 43_2, 43_3, 43_4; 48_2, 48_3, 48_4; 49_1, 49_2,49_3,49_4; 50_1,50_2,50_3,50_4; 51_1, 51_2, 51_3, 51_4.
Draftsmann plot - correlation
	Temperature	ODO (mg/l)	DOC (mg/l)	RRP (ug/L)	NH4 (ug/l)	NO3 (mg/l)	DN (mg/l)	AAP per ml	DAPI per ml	%AAP	Cyano per ml	AAP/Cyano	Chla (ug/l)
Temperature
ODO (mg/l)	-0.608456
DOC (mg/l)	0.179944	-0.0370324
RRP (ug/L)	-0.162437	0.0659183	-0.0491355
NH4 (ug/l)	-0.240742	0.0748825	0.147937	0.143174
NO3 (mg/l)	-0.111735	0.00652704	-0.175648	0.0290391	0.124665
DN (mg/l)	-0.0448129	0.0941545	0.32364	0.597513	0.420649	0.043414
AAP per ml	0.2859	-0.0434704	-0.184121	0.332631	-0.237608	-0.0569403	0.0326231
DAPI per ml	0.262996	-0.252976	-0.0309563	0.273951	-0.00597537	-0.020635	0.181604	0.468309
%AAP	0.215557	0.065534	-0.193552	0.245336	-0.307346	-0.0521785	-0.0385097	0.861645	0.00485475
Cyano per ml	0.268197	-0.162318	-0.124681	0.145421	-0.215306	-0.0227606	-0.0974009	0.587705	0.347535	0.474885
AAP/Cyano	-0.312373	0.25453	0.201605	0.267567	0.299944	-0.0432639	0.417572	-0.161817	-0.0314525	-0.142752	-0.484779
Chla (ug/l)	-0.471213	0.356552	-0.0546166	0.485819	-0.108187	-0.16709	0.228262	0.130788	0.0375475	0.117183	0.0194278	0.00393026
DistLM 2 years
MARGINAL TESTS
MARGINAL TESTS
Variable	SS(trace)	Pseudo-F	P	Prop.
Temperature(°C)	62610	18.808	0.0001	0.13952
DOC(mg/L)	10321	2.7306	0.0015	0.022998
RRP(µg/L)	17601	4.7354	0.0001	0.039221
NH4(µg/L)	19719	5.3315	0.0001	0.043941
NO3(mg/L)	9062.6	2.3909	0.006	0.020195
DN(mg/L)	11483	3.0461	0.0006	0.025587
AAPper ml	28293	7.8055	0.0001	0.063046
DAPIper ml	11985	3.1829	0.0006	0.026706
Cyano.per.ml	19037	5.139	0.0001	0.042422
Chla(ug/l)	30382	8.4236	0.0001	0.067701
SEQUENTIAL TESTS
Variable	AICc	SS(trace)	Pseudo-F	P	Prop.	Cumul.	res.df
Temperature(°C)	959.11	62610	18.808	0.0001	0.13952	0.13952	116
AAPper ml	950.32	34060	11.125	0.0001	0.075899	0.21542	115
Chla(ug/l)	947.47	14610	4.9353	0.0001	0.032557	0.24797	114
RRP(µg/l)	944.85	13459	4.6937	0.0001	0.029991	0.27797	113
DAPIper ml	943.63	9287.6	3.3051	0.0001	0.020696	0.29866	112
NH4(µg/l)	942.77	8235	2.9824	0.0001	0.018351	0.31701	111
