## Supplementary File S7 for "Phenology and ecological role of Aerobic Anoxygenic Phototrophs in fresh waters"

### Sheet: ANCOV_Spring
Supplementary File S7: Positive log fold change (lfc) values, standard error (SE) at genus and ASV levels for the spring and autumn AAP abundance peaks with the p- and q-values (p, q).
	Spring Peak at Genus Level
	taxon	lfc	se	W	p	q
	Genus:g__RFPW01	2.35944	0.352007	6.70282	4.45844e-10	3.21008e-08
	Genus:g__UBA1936	2.31648	0.194866	11.8876	1.60535e-10	1.17191e-08
	Genus:g__Cypionkella	2.1796	0.233437	9.33699	1.90415e-17	1.52332e-15
	Genus:g__Rhodoferax	2.09605	0.234179	8.95064	2.6909e-15	2.0989e-13
	Genus:g__Polymorphobacter	1.8231	0.248104	7.34814	3.54184e-09	2.44387e-07
	Genus:g__Roseomonas	1.69314	0.219863	7.70088	7.86404e-12	5.81939e-10
	Genus:g__Aestuariivirga	1.59142	0.367479	4.33063	2.36058e-05	0.00134553
	Genus:g__Methylibium	1.52418	0.416879	3.65616	0.000344443	0.0168777
	Genus:g__Rhizobacter	1.33362	0.25834	5.16227	5.91569e-07	3.8452e-05
	Genus:g__Roseococcus	1.21209	0.180493	6.71547	1.40671e-08	9.56562e-07
	Family:f__Zavarziniaceae	1.13912	0.239607	4.75412	3.94104e-06	0.000248285
	Genus:g__CAIYZT01	0.901555	0.22058	4.08721	6.80285e-05	0.00360551
	Family:f__Elsteraceae	0.86408	0.153906	5.61435	2.09062e-06	0.000133799
	Family:f__Burkholderiaceae	0.585986	0.176628	3.31763	0.00107155	0.0471481
	Spring Peak at ASV Level
	taxon	lfc	se	W	p	q
	ASV2	1.82533	0.351625	5.19111	5.29876e-07	0.000250101
	ASV4	1.28575	0.194965	6.59476	3.86454e-10	2.1255e-07
	ASV7	1.70146	0.401235	4.24057	3.8315e-05	0.0161689
	ASV8	2.22369	0.275212	8.07989	2.81301e-13	1.64842e-10
	ASV9	1.06264	0.258137	4.11655	5.6636e-05	0.0233907
	ASV15	1.14934	0.203626	5.64436	6.5736e-08	3.30652e-05
	ASV17	1.90173	0.294384	6.46002	4.31172e-09	2.26796e-06
	ASV23	1.69459	0.283879	5.96942	1.0987e-08	5.70223e-06
	ASV35	1.39866	0.278925	5.01447	2.82371e-06	0.00129326
	ASV37	1.3893	0.241908	5.74309	4.95278e-08	2.50115e-05
	ASV42	1.40672	0.198348	7.0922	9.91407e-11	5.54197e-08
	ASV45	1.81445	0.23513	7.71679	4.75515e-12	2.72945e-09
	ASV46	2.47006	0.287395	8.59467	3.57185e-13	2.08953e-10
	ASV49	1.41019	0.211236	6.6759	3.091e-10	1.70932e-07
	ASV51	1.66744	0.273679	6.09269	2.94508e-08	1.50494e-05
	ASV66	2.1583	0.231585	9.31969	8.30034e-17	5.04661e-14
	ASV73	1.0588	0.190908	5.54615	1.7677e-07	8.69707e-05
	ASV75	1.22852	0.221921	5.53587	1.60737e-07	7.94039e-05
	ASV78	0.78741	0.186835	4.21448	4.01464e-05	0.0168615
	ASV81	1.34883	0.263182	5.12508	1.77443e-06	0.000828661
	ASV94	1.22177	0.232816	5.24778	4.59427e-07	0.000218687
	ASV101	1.27265	0.215967	5.89281	2.04612e-07	0.00010026
	ASV114	1.76147	0.281382	6.26008	8.14689e-09	4.25268e-06
	ASV122	0.765539	0.189491	4.03998	0.000115853	0.0459936
	ASV123	1.43856	0.21562	6.67174	7.18077e-10	3.90634e-07
	ASV126	2.0754	0.21559	9.62662	7.33508e-17	4.46706e-14
	ASV133	1.96502	0.164304	11.9597	1.02068e-15	6.16488e-13
	ASV135	1.51682	0.244267	6.20967	1.81885e-08	9.38528e-06
	ASV137	2.15754	0.266064	8.10908	1.57297e-12	9.10749e-10
	ASV145	2.11024	0.170167	12.401	2.83693e-16	1.72201e-13
	ASV153	1.2631	0.175982	7.17742	2.25834e-08	1.16304e-05
	ASV159	1.70718	0.170865	9.99134	3.20529e-14	1.90394e-11
	ASV162	0.722021	0.178631	4.04196	0.000103011	0.0411015
	ASV167	1.07187	0.199338	5.37714	3.74494e-07	0.000179382
	ASV170	1.51864	0.1906	7.96767	6.93866e-11	3.89953e-08
	ASV177	1.61888	0.193959	8.34647	1.05078e-12	6.11551e-10
	ASV182	1.86725	0.208796	8.94292	5.49209e-13	3.20738e-10
	ASV188	1.80342	0.208088	8.66663	6.70724e-11	3.77618e-08
	ASV191	0.699541	0.161618	4.32836	3.542e-05	0.0149827
	ASV192	1.12574	0.225721	4.98732	2.79401e-06	0.00128525
	ASV204	1.40886	0.206525	6.82176	3.77037e-07	0.000180224
	ASV205	0.912369	0.193043	4.72624	1.04627e-05	0.00454081
	ASV208	1.8231	0.247561	7.36424	3.35562e-09	1.77177e-06
	ASV213	1.90455	0.217477	8.75749	2.18614e-13	1.28545e-10
	ASV221	1.67944	0.267147	6.28657	4.30526e-08	2.18707e-05
	ASV224	1.31285	0.20341	6.4542	4.56702e-09	2.39769e-06
	ASV226	0.914067	0.170822	5.35101	3.60358e-06	0.00163242
	ASV227	1.24203	0.222928	5.57145	4.84924e-07	0.000230339
	ASV233	0.804708	0.161687	4.97695	2.35672e-06	0.00109116
	ASV236	1.947	0.275617	7.06416	1.33609e-09	7.18816e-07
	ASV244	0.869016	0.198286	4.38264	2.40673e-05	0.0102767
	ASV247	0.779929	0.192848	4.04426	0.00010039	0.0401562
	ASV253	2.08092	0.219133	9.49613	1.93401e-14	1.15654e-11
	ASV263	1.46603	0.30079	4.87392	7.54586e-06	0.00330508
	ASV268	0.982557	0.208925	4.70292	6.72029e-06	0.00299053
	ASV273	0.880624	0.174399	5.04947	3.93061e-06	0.00176878
	ASV275	1.92509	0.16033	12.0071	3.03731e-17	1.8558e-14
	ASV276	0.90064	0.184481	4.88203	1.03915e-05	0.00452032
	ASV299	1.18189	0.18954	6.23557	7.10197e-09	3.72143e-06
	ASV308	1.17503	0.190548	6.16661	2.28692e-07	0.000111373
	ASV320	1.4224	0.169467	8.39339	9.68583e-09	5.03663e-06
	ASV324	2.0121	0.164427	12.237	5.07228e-11	2.87091e-08
	ASV328	0.891976	0.20003	4.4592	1.93762e-05	0.00829303
	ASV329	2.13625	0.190132	11.2357	2.90503e-11	1.64715e-08
	ASV333	0.980554	0.154178	6.35987	9.111e-08	4.57372e-05
	ASV343	1.03298	0.248134	4.163	5.40174e-05	0.0223632
	ASV364	1.12059	0.16033	6.98927	3.39091e-08	1.72936e-05
	ASV370	1.25361	0.165637	7.56837	4.9232e-10	2.69299e-07
	ASV375	0.879057	0.154868	5.67618	3.33288e-07	0.000160645
	ASV376	1.85085	0.157323	11.7647	2.11548e-14	1.26083e-11
	ASV397	1.15851	0.182361	6.35285	2.67839e-06	0.00123741
	ASV403	1.72857	0.252516	6.84537	1.71488e-09	9.17462e-07
	ASV414	0.827139	0.160425	5.15592	8.14957e-06	0.00356136
	ASV423	1.66149	0.194992	8.52085	4.96226e-12	2.84338e-09
	ASV424	0.941666	0.180519	5.21644	1.11905e-06	0.000524836
	ASV425	1.80602	0.157942	11.4347	1.84506e-12	1.06645e-09
	ASV427	1.32013	0.161801	8.15895	1.0929e-10	6.0984e-08
	ASV441	2.36843	0.151822	15.6	2.22536e-13	1.30629e-10
	ASV468	1.32057	0.158594	8.32674	4.30913e-08	2.18707e-05
	ASV472	1.08626	0.159611	6.80567	1.27814e-09	6.90198e-07
	ASV476	1.66161	0.153218	10.8447	9.73897e-13	5.67782e-10
	ASV499	1.18833	0.153024	7.76563	6.56648e-10	3.5853e-07
	ASV503	1.10128	0.170147	6.47253	2.56356e-08	1.31767e-05
	ASV506	0.740201	0.152582	4.85117	6.74917e-05	0.0276716
	ASV516	0.819559	0.166925	4.90975	1.09552e-05	0.00473263
	ASV527	0.951423	0.159978	5.9472	5.14338e-07	0.000243796
	ASV551	1.05273	0.178534	5.89654	3.60624e-07	0.00017346
	ASV556	0.899633	0.178579	5.03775	5.23162e-06	0.00234377
	ASV558	0.845959	0.187898	4.50223	3.37333e-05	0.0143367
	ASV569	1.02345	0.155363	6.58749	2.73365e-07	0.000132308
	ASV576	1.54238	0.178725	8.62994	1.79266e-11	1.02002e-08
	ASV594	0.791343	0.152614	5.18525	4.49621e-05	0.0187942
	ASV599	0.638913	0.150221	4.25314	7.49281e-05	0.0305707
	ASV649	0.711543	0.163988	4.33899	0.000121337	0.0479282
	ASV827	1.01555	0.147712	6.87522	2.67915e-07	0.000129939
	ASV862	1.12028	0.170843	6.55741	7.92605e-09	4.14532e-06
	ASV868	0.775144	0.153798	5.04	6.26971e-05	0.0257685
	ASV883	1.03733	0.150878	6.87528	5.20472e-07	0.000246183
	ASV909	2.12459	0.155251	13.6848	1.2906e-11	7.36932e-09
	ASV918	1.01759	0.185365	5.48962	7.28707e-06	0.00320631
	ASV1000	1.22898	0.186666	6.58386	4.23007e-08	2.15311e-05
	ASV1050	1.32896	0.159829	8.31488	1.32535e-09	7.14365e-07
	ASV1082	1.13575	0.180386	6.29622	1.15178e-06	0.000539034
	ASV1086	0.978401	0.160182	6.10804	5.71852e-06	0.00255618
	ASV1132	0.864837	0.157759	5.48201	1.07668e-05	0.00466201
	ASV1269	0.915399	0.164767	5.55573	3.2559e-06	0.00148144
	ASV1545	0.930605	0.15666	5.94028	3.35441e-06	0.0015229
	ASV1683	0.894359	0.157834	5.66647	1.51612e-05	0.00651931

### Sheet: ANCOV_Autumn
	Autumn Peak
	taxon	lfc	se	W	p	q
	Genus:g__UBA964	2.4385	0.212117	11.496	4.67937e-23	4.11784e-21
	Genus:g__UBA5518	2.26957	0.261189	8.68938	2.39143e-15	1.96098e-13
	Genus:g__UBA4615	1.82105	0.267436	6.80932	1.09742e-10	8.34036e-09
	Genus:g__CAIUPE01	1.75931	0.220269	7.9871	1.92955e-11	1.50505e-09
	Genus:g__SYFN01	1.6733	0.170648	9.80555	6.69455e-19	5.62343e-17
	Genus:g__Ramlibacter	1.62574	0.343085	4.73859	4.70005e-06	0.000291403
	Family:f__Rhodobacteraceae	1.43791	0.208728	6.88891	6.62632e-11	5.10227e-09
	Family:f__Beijerinckiaceae	1.40459	0.289125	4.85807	3.67937e-06	0.000231801
	Order:o__Burkholderiales	1.34742	0.225719	5.96945	1.29222e-08	9.43319e-07
	Genus:g__SYIM01	1.23397	0.189624	6.50745	4.36995e-09	3.23376e-07
	Genus:g__Polaromonas	1.18312	0.142328	8.31267	1.20849e-14	9.78877e-13
	Family:f__Myxococcaceae	1.00984	0.225182	4.48455	0.000154048	0.00847264
	Class:c__Alphaproteobacteria	0.86133	0.20698	4.16143	5.02621e-05	0.0029152
	Genus:g__UBA954	0.766221	0.134657	5.69015	2.55749e-07	1.79025e-05
	Genus:g__Novosphingobium	0.745269	0.209943	3.54986	0.000476546	0.0252569
	Genus:g__Aestuariivirga	0.732311	0.21079	3.47413	0.000624117	0.0314044
	Family:f__Gemmatimonadaceae	0.663447	0.192566	3.4453	0.000699831	0.0342917
	Autumn Peak
	taxon	lfc	se	W	p	q
	ASV1	1.78677	0.222252	8.03938	2.04415e-13	1.2408e-10
	ASV10	1.89786	0.178145	10.6534	8.27467e-20	5.44473e-17
	ASV11	0.911662	0.21387	4.2627	3.58084e-05	0.0152902
	ASV13	1.40291	0.251189	5.58509	1.09769e-07	5.4994e-05
	ASV19	1.44239	0.290539	4.96453	1.58356e-06	0.00074269
	ASV24	1.22364	0.204584	5.98113	3.37904e-08	1.7402e-05
	ASV26	1.50873	0.233574	6.45929	2.74479e-09	1.4712e-06
	ASV29	1.46792	0.358834	4.09081	8.49949e-05	0.0348479
	ASV34	1.16645	0.185156	6.29982	6.60226e-09	3.4926e-06
	ASV41	0.99046	0.146026	6.78276	1.22435e-10	6.96657e-08
	ASV44	1.62891	0.225063	7.2376	7.82679e-11	4.49258e-08
	ASV53	1.89534	0.212738	8.90927	3.0817e-13	1.86135e-10
	ASV60	1.66286	0.399246	4.165	6.75464e-05	0.0281668
	ASV61	1.37002	0.205548	6.66521	6.17128e-10	3.44357e-07
	ASV77	1.54878	0.287442	5.38813	5.44654e-07	0.000263612
	ASV85	1.2214	0.135335	9.02498	7.09041e-14	4.35351e-11
	ASV117	0.911749	0.155501	5.86331	6.4072e-08	3.25486e-05
	ASV118	1.39846	0.25017	5.59003	8.93223e-07	0.000425174
	ASV146	0.639539	0.0922943	6.92935	7.74038e-09	4.07144e-06
	ASV147	1.14578	0.152191	7.52856	1.45688e-11	8.52276e-09
	ASV158	1.05966	0.189697	5.58608	4.14152e-07	0.000201692
	ASV169	0.917018	0.191769	4.78189	5.57611e-06	0.00253713
	ASV181	1.79051	0.216484	8.27088	5.79094e-12	3.40507e-09
	ASV211	0.641621	0.133071	4.82164	6.46421e-06	0.00292182
	ASV214	1.05933	0.188704	5.61375	2.37793e-07	0.000116281
	ASV217	0.665522	0.137458	4.84164	1.43396e-05	0.00630942
	ASV229	0.585197	0.127681	4.58328	8.65935e-05	0.0354167
	ASV238	1.09819	0.211319	5.19682	1.61651e-06	0.000756527
	ASV246	0.922728	0.16879	5.46672	2.06228e-07	0.000101258
	ASV259	0.930695	0.175007	5.31803	2.84846e-06	0.00132168
	ASV272	0.865494	0.186133	4.64988	1.91708e-05	0.00832013
	ASV280	0.742231	0.0851748	8.71421	5.87141e-10	3.28212e-07
	ASV303	0.404211	0.0833624	4.84885	5.00817e-05	0.0210844
	ASV306	0.59735	0.0772365	7.73403	1.40998e-07	7.0076e-05
	ASV356	1.0336	0.247973	4.1682	0.000109541	0.044364
	ASV363	0.831737	0.132652	6.27004	7.61373e-07	0.000365459
	ASV399	1.13103	0.186627	6.06035	1.88923e-07	9.33278e-05
	ASV408	0.347397	0.0773676	4.49021	6.43315e-05	0.0268906
	ASV413	0.719336	0.0936857	7.67818	1.36044e-09	7.45523e-07
	ASV418	0.38453	0.0850641	4.52047	3.69508e-05	0.015741
	ASV432	0.460996	0.104919	4.39384	3.87607e-05	0.0164345
	ASV433	0.813846	0.118638	6.85992	7.86524e-08	3.97194e-05
	ASV439	0.769213	0.0748885	10.2714	7.96781e-11	4.56556e-08
	ASV444	0.571581	0.0845198	6.76269	5.3917e-07	0.000261497
	ASV489	0.669346	0.0746389	8.96779	4.62041e-12	2.72604e-09
	ASV538	0.5284	0.0655352	8.06284	1.49178e-07	7.39924e-05
	ASV546	0.478412	0.0946316	5.05552	1.26782e-05	0.00561646
	ASV547	1.05024	0.103048	10.1918	4.96356e-15	3.0923e-12
	ASV568	1.28895	0.164964	7.81355	2.15967e-11	1.25477e-08
	ASV593	0.646508	0.0624169	10.3579	1.04296e-09	5.75713e-07
	ASV625	0.838679	0.0992223	8.45252	1.64751e-08	8.55059e-06
	ASV633	0.727877	0.133788	5.44053	7.46095e-06	0.00333504
	ASV665	1.25467	0.141474	8.86849	1.74776e-09	9.49032e-07
	ASV678	0.33153	0.0620917	5.33936	1.5528e-05	0.00678575
	ASV714	0.556809	0.0897496	6.20402	1.45769e-06	0.000687727
	ASV812	0.824287	0.0928983	8.873	6.86118e-10	3.82168e-07
	ASV816	0.610765	0.115778	5.27531	2.36245e-05	0.0101585
	ASV895	0.891407	0.13846	6.43801	2.80307e-06	0.00130343
	ASV904	1.41578	0.0889275	15.9206	1.45842e-15	9.14426e-13
	ASV947	1.17562	0.0938347	12.5286	1.14082e-13	6.9818e-11
	ASV1216	0.497872	0.0579413	8.5927	2.57004e-08	1.32614e-05
